# Light-entrained chromatin priming poises rapid metamorphosis in a marine sponge

**DOI:** 10.64898/2026.01.28.702437

**Authors:** Huifang Yuan, Oceane Blard, Zac Pujic, Bernard M. Degnan, Sandie M. Degnan

## Abstract

The most widespread animal life cycle includes a planktonic larval stage that is environmentally induced to settle and rapidly metamorphose into a benthic juvenile. Although this transition is critical for survival, how planetary cues such as light interact with local ecological signals to prepare the genome for such rapid reprogramming remains poorly understood. Here, using the sponge *Amphimedon queenslandica*, we integrate time-resolved transcriptomic and chromatin accessibility profiling across larval competence, settlement, and the first hours of metamorphosis. We show that diminishing light at sunset is associated with extensive chromatin remodelling in swimming larvae prior to settlement, despite relatively modest changes in gene expression. Upon environmental induction by a coralline alga, metamorphosis is accompanied by the rapid and transient activation of a large suite of deeply conserved transcription factors, including AP-1/bZIP family members, whose binding motifs are enriched in newly accessible regulatory regions near differentially expressed genes. Larvae prevented from experiencing sunset by constant light fail to settle and instead adopt an alternative transcriptional and chromatin state characterised by widespread loss of accessibility and repression of competence-associated transcription factors, including the circadian regulator CLOCK and other bHLH-PAS factors. These observations support a model in which light-entrained transcriptional activity establishes an anticipatory, permissive chromatin landscape that enables immediate and coordinated transcriptional reprogramming upon environmental induction. We propose that such chromatin priming may represent a broadly deployed regulatory strategy underlying the speed and robustness of metamorphosis in biphasic animal life cycles.
