## Supplementary material for "Light-entrained chromatin priming poises rapid metamorphosis in a marine sponge": Suppfile1

### Sheet: 1. CEL-Seq stats
	Lane1											Lane2
Library	Total reads	bc_demultiplex	bwt2_mapping				htseq feature count					Total reads	bc_demultiplex	bwt2_mapping				htseq feature count
			Amphimedon				Amphimedon							Amphimedon				Amphimedon
		%_cs2_primers	not_aligned	aligned_once	multi_aligned	% mapped	no. feature	%	ambiguous	%	% counted		%_cs2_primers	not_aligned	aligned_once	multi_aligned	% mapped	no feature	%	ambiguous	%	% counted
precompetent_1	2096287	0.490082	1007768	909264	179255	0.5193	124867	0.1147	37748	0.0347	0.8506	2063320	0.479789	999786	888003	175531	0.5154	122214	0.1149	37955	0.0357	0.8494
precompetent_2	1144666	0.267606	582469	474587	87610	0.4911	63421	0.1128	20064	0.0357	0.8515	1136004	0.264158	586420	463844	85740	0.4838	61733	0.1123	20099	0.0366	0.8511
precompetent_3	1215864	0.284252	608219	481794	125851	0.4998	85732	0.1411	17624	0.029	0.8299	1199447	0.27891	604936	471457	123054	0.4957	83176	0.1399	17410	0.0293	0.8308
precompetent_4	2278618	0.532708	1117599	932487	228532	0.5095	158312	0.1364	36547	0.0315	0.8321	2241979	0.521333	1109740	908031	224208	0.505	156081	0.1379	36179	0.032	0.8301
precompetent_5	2134190	0.498943	1095641	851239	187310	0.4866	138070	0.1329	33783	0.0325	0.8346	2119782	0.492918	1100357	834959	184466	0.4809	136773	0.1342	33897	0.0333	0.8325
precompetent_6	2008336	0.46952	1085005	748352	174979	0.4597	123097	0.1333	31142	0.0337	0.833	1993650	0.463588	1091403	730932	171315	0.4526	120617	0.1337	30878	0.0342	0.8321
competent_1	3726343	0.871165	1831148	1525460	369735	0.5086	266207	0.1405	41860	0.0221	0.8374	3677531	0.855145	1826862	1487624	363045	0.5032	262089	0.1416	41629	0.0225	0.8359
competent_2	2873140	0.671699	1437902	1155594	279644	0.4995	192356	0.134	46877	0.0327	0.8333	2838786	0.66011	1435388	1129958	273440	0.4944	188811	0.1345	47052	0.0335	0.832
competent_3	1043939	0.244058	505015	423391	115533	0.5162	75006	0.1392	17511	0.0325	0.8283	1029791	0.23946	501753	414702	113336	0.5128	74012	0.1402	17430	0.033	0.8268
competent_4	764581	0.178748	391506	311315	61760	0.4879	44895	0.1203	13913	0.0373	0.8424	754225	0.175382	389974	303900	60351	0.4829	44125	0.1211	13418	0.0368	0.8421
competent_5	812834	0.190029	369205	372303	71326	0.5458	52779	0.119	17970	0.0405	0.8405	799984	0.186022	368001	362033	69950	0.54	51751	0.1198	17492	0.0405	0.8397
competent_6	1902968	0.444887	1042052	721593	139323	0.4524	101195	0.1175	28286	0.0329	0.8496	1893214	0.440233	1051338	705800	136076	0.4447	99678	0.1184	27958	0.0332	0.8484
1hps_1	4609751	1.07769	2184881	2003435	421435	0.526	334271	0.1379	57996	0.0239	0.8382	4548471	1.05767	2180907	1954213	413351	0.5205	328628	0.1388	56903	0.024	0.8372
1hps_2	4445468	1.03929	2120186	1961938	363344	0.5231	315604	0.1357	69357	0.0298	0.8345	4386481	1.02	2116414	1914710	355357	0.5175	309637	0.1364	68608	0.0302	0.8334
1hps_3	3908940	0.913854	1960661	1641496	306783	0.4984	219893	0.1129	70977	0.0364	0.8507	3868093	0.899457	1966858	1600369	300866	0.4915	216143	0.1137	70226	0.0369	0.8494
1hps_4	5566345	1.30133	2555378	2540645	470322	0.5409	433483	0.144	81625	0.0271	0.8289	5484065	1.27522	2543386	2480756	459923	0.5362	425280	0.1446	80688	0.0274	0.828
1hps_5	2298177	0.537281	1062148	1064787	171242	0.5378	146936	0.1189	37035	0.03	0.8511	2263432	0.526321	1057951	1036436	169045	0.5326	144679	0.12	36908	0.0306	0.8494
1hps_6	2790194	0.652307	1165880	1365426	258888	0.5822	215012	0.1324	43833	0.027	0.8406	2744363	0.638153	1158399	1332169	253795	0.5779	210991	0.133	43862	0.0277	0.8393
3_4hps_1	898138	0.209972	391844	442871	63423	0.5637	55478	0.1096	10738	0.0212	0.8692	881726	0.20503	390108	430060	61558	0.5576	54264	0.1104	10440	0.0212	0.8684
3_4hps_2	2328707	0.544418	1024318	1129238	175151	0.5601	166364	0.1275	31347	0.024	0.8485	2293491	0.533311	1019068	1103231	171192	0.5557	162947	0.1279	31313	0.0246	0.8475
3_4hps_3	1211050	0.283126	543632	570695	96723	0.5511	102677	0.1538	16117	0.0241	0.8221	1197326	0.278417	544833	557946	94547	0.545	101178	0.1551	15780	0.0242	0.8207
3_4hps_4	525127	0.122767	322941	166724	35462	0.385	30966	0.1532	3985	0.0197	0.8271	525785	0.122262	328121	162865	34799	0.3759	30571	0.1547	3977	0.0201	0.8252
3_4hps_5	1187352	0.277586	758423	360454	68475	0.3612	65683	0.1531	9723	0.0227	0.8242	1182971	0.275079	763368	352262	67341	0.3547	64074	0.1527	9540	0.0227	0.8246
3_4hps_6	324518	0.0758676	162337	135528	26653	0.4998	22898	0.1412	5246	0.0323	0.8265	319382	0.0742666	161639	131544	26199	0.4939	22874	0.145	5108	0.0324	0.8226
6_7hps_1	577125	0.134924	258627	255040	63458	0.5519	85471	0.2684	6790	0.0213	0.7103	569829	0.132504	257112	249824	62893	0.5488	85016	0.2719	6767	0.0216	0.7065
6_7hps_2	2513579	0.587639	1279432	1051503	182644	0.491	171270	0.1388	33769	0.0274	0.8338	2489439	0.578875	1282390	1026874	180175	0.4849	169171	0.1402	33324	0.0276	0.8322
6_7hps_3	1159213	0.271007	583209	485327	90677	0.4969	74770	0.1298	15902	0.0276	0.8426	1141433	0.26542	581180	471489	88764	0.4908	73689	0.1315	15759	0.0281	0.8404
6_7hps_4	423874	0.0990956	193393	194777	35704	0.5437	29688	0.1288	6970	0.0302	0.841	417366	0.0970511	191982	190268	35116	0.54	29031	0.1288	7068	0.0314	0.8398
6_7hps_5	3182550	0.744034	1381581	1511544	289425	0.5659	286852	0.1593	53598	0.0298	0.8109	3139284	0.729985	1378538	1475250	285496	0.5609	282219	0.1603	52781	0.03	0.8097
6_7hps_6	1425849	0.333343	655603	637644	132602	0.5402	106107	0.1378	21802	0.0283	0.8339	1401675	0.325935	651142	619800	130733	0.5355	104429	0.1391	21449	0.0286	0.8323
11_12hps_1	17679350	4.13318	7916907	8180160	1582283	0.5522	1613917	0.1653	241393	0.0247	0.81	17449894	4.05766	7893864	7999019	1557011	0.5476	1591053	0.1665	239557	0.0251	0.8084
11_12hps_2	12393654	2.89746	6039204	5436345	918105	0.5127	810071	0.1275	170182	0.0268	0.8457	12270002	2.85317	6065146	5303600	901256	0.5057	796018	0.1283	168053	0.0271	0.8446
11_12hps_3	14747325	3.44771	6800377	6740719	1206229	0.5389	1018921	0.1282	187246	0.0236	0.8482	14583670	3.39118	6807304	6593893	1182473	0.5332	1001395	0.1288	186441	0.024	0.8472
11_12hps_4	18192977	4.25326	8418914	8019274	1754789	0.5372	1389587	0.1422	207695	0.0212	0.8366	17966560	4.17781	8397497	7844103	1724960	0.5326	1369903	0.1432	206015	0.0215	0.8353
11_12hps_5	16312468	3.81362	8242524	6918141	1151803	0.4947	999065	0.1238	181657	0.0225	0.8537	16174207	3.76103	8287664	6756650	1129893	0.4876	983753	0.1247	179439	0.0228	0.8525
11_12hps_6	43449851	10.158	21085672	18758132	3606047	0.5147	3198731	0.143	498384	0.0223	0.8347	43039372	10.008	21151640	18345817	3541915	0.5086	3152683	0.144	491485	0.0225	0.8335
