## Supplementary material for "Light-entrained chromatin priming poises rapid metamorphosis in a marine sponge": Suppfile8

### Sheet: 1. Alignment statistics
		Raw reads					Clean reads (rm duplication, rm wrong and low mapping quality reads: -q 30)
Library	group	QC-passed reads	mapped2genome reads	%mapped2genome	paired reads	% paired	QC-passed reads	mapped2genome reads	%mapped2genome	paired reads	% paired
precompetent_1	precompetent	225583528	180686989	0.801	175321238	0.7772	84248970	84248970	1	84248970	1
precompetent_2	precompetent	161436854	133061849	0.8242	127392854	0.7891	61344392	61344392	1	61344392	1
precompetent_3	precompetent	205687218	172322171	0.8378	166238894	0.8082	78864392	78864392	1	78864392	1
competent_1	competent	179043734	141055938	0.7878	137514600	0.7681	65334502	65334502	1	65334502	1
competent_2	competent	159096056	123034730	0.7733	118508896	0.7449	58471620	58471620	1	58471620	1
competent_3	competent	203162314	156492213	0.7703	150519346	0.7409	74243662	74243662	1	74243662	1
1hps_1	1hps	158914624	131427976	0.827	125317350	0.7886	61505774	61505774	1	61505774	1
1hps_2	1hps	211877004	163239925	0.7704	158896568	0.7499	74277320	74277320	1	74277320	1
1hps_3	1hps	170842930	142999015	0.837	139182604	0.8147	67348416	67348416	1	67348416	1
6_7hps_1	6_7hps	161093558	137725270	0.8549	132897378	0.825	63681672	63681672	1	63681672	1
6_7hps_2	6_7hps	130322320	110608988	0.8487	108341256	0.8313	52547312	52547312	1	52547312	1
6_7hps_3	6_7hps	124252416	105272739	0.8472	103468912	0.8327	46814236	46814236	1	46814236	1

### Sheet: 2. reads2peaks
Library	group	mean insert length	Number of peaks	Mean peak number per stage	Total mean peak number	Mean peak width	Mean peak width per stage	Total mean peak width
precompetent_1	precompetent	128.881	47475	45516	48272	498.132	525.5	505.6
precompetent_2	precompetent	159.956	40999			654.456
precompetent_3	precompetent	144.151	48073			574.643
competent_1	competent	112.994	53577	46877		432.808	542.7
competent_2	competent	145.525	43105			565.027
competent_3	competent	144.09	43950			630.429
1hps_1	1hps	162.872	39337	48460		671.064	526.3
1hps_2	1hps	117.089	54292			433.587
1hps_3	1hps	120.076	51751			474.171
6_7hps_1	6_7hps	152.326	40906	52232		599.574	427.7
6_7hps_2	6_7hps	101.546	53111			383.208
6_7hps_3	6_7hps	94.614	62678			300.353

### Sheet: 3. FRiP
FRiP score (The fraction of reads in called peak regions)
Library	FRiP
precompetent_1	0.45
precompetent_2	0.39
precompetent_3	0.4
competent_1	0.43
competent_2	0.42
competent_3	0.4
1hps_1	0.39
1hps_2	0.41
1hps_3	0.39
6_7hps_1	0.35
6_7hps_2	0.31
6_7hps_3	0.35
